# Targeting BET Proteins downregulates miR-33a to promote synergy with PIM inhibitors in CMML

**DOI:** 10.1101/2022.11.01.514753

**Authors:** Christopher T. Letson, Maria E. Balasis, Hannah Newman, Moritz Binder, Alexis Vedder, Fumi Kinose, Markus Ball, Traci Kruer, Ariel Quintana-Gonzalez, Terra L. Lasho, Christy M. Finke, Luciana L. Almada, Jennifer M. Grants, Guolin Zhang, Martin E. Fernandez-Zapico, Alexandre Gaspar-Maia, Jeffrey Lancet, Rami Komrokji, Eric Haura, Gary W. Reuther, Aly Karsan, Uwe Rix, Mrinal M. Patnaik, Eric Padron

## Abstract

Preclinical studies in myeloid neoplasms have demonstrated efficacy of Bromodomain and Extra-Terminal protein inhibitors (BETi). However, BETi demonstrate poor single agent activity in clinical trials. Several studies suggest that combination with other anti-cancer inhibitors may enhance the efficacy of BETi. To nominate BETi combination therapies for myeloid neoplasms, we used a chemical screen with therapies currently in clinical cancer development. We identified PIM inhibitors (PIMi) as therapeutically synergistic with BETi in myeloid leukemia models. Mechanistically, we show that PIM kinase is increased after BETi treatment, and that PIM kinase upregulation is sufficient to induce resistance to BETi and sensitize cells to PIMi. Further, we demonstrate that miR-33a downregulation is the underlying mechanism driving PIM1 upregulation. We also show that GM-CSF hypersensitivity, a hallmark of chronic myelomonocytic leukemia (CMML), represents a molecular signature for sensitivity to combination therapy and credential this using patient-derived xenografts supporting the clinical investigation of this combination.
