## Supplemental Table 1 for "Targeting BET Proteins downregulates miR-33a to promote synergy with PIM inhibitors in CMML"

### Sheet: Sheet1
Supplemental Table 1. Compounds used in screen.
Name	SYNONYM	Primary Targets
Pacritinib	SB1518	JAK2/FLT3
PU-H71	NA	HSP90
TAK-901	NA	AURKB
CUDC-101	CUDC101	HDAC,HER1/2
ITF2357	Givinostat	HDAC
AT7519	NA	CDK
BAY80-6946	Copanlisib	PI3K
GSK2126458	NA	PI3K
MGCD0103	Mocetinostat	HDAC1
Restapimycin	IPI-504	HSP90
SGI-1776	NA	PIM1,2,3
Crenolanib	CP-868569	PDGFR
GDC-0032	NA	PI3K
PF-04691502	NA	PI3K/mTOR
AZD3463	NA	ALK, IGF1R
BMS-754807	NA	IGF1R
Ponatinib	AP24534	BCR-ABL
GDC-0980	NA	mTOR, PI3K
PF-03758309	NA	PAK
SCH772984		ERKi
Alpelisib	NVP-BYL719	PI3K
Uprosertib	GSK2141795, GSK795	AKT
Bromosporine		BRDs
AZD2014		mTOR
Dacomitinib	PF-00299804	pan ErbB
GSK1120212	NA	MEK1/2
LY3009120		Pan-Raf inhibitor
PKI-587	PF-05212384	PI3K/mTOR
NVP-AUY922	VER-52296	HSP90
AS-703026	MSC1936369B	MEK1/2
Neratinib	NA	EGFR, HER
CI-1040	PD184352	MEK (MKK)
SGC-CBP30		BRDs
Afuresertib	GSK2110183	AKT
Osimertinib	AZD9291, Mereletinib	EGFR T790M
UNC0646		HMT
Tacedinaline	CI994	HDAC
LCL161		Smac
AZD1152(NOT HQPA=phosphate)	NA	AURKB
TAK-733	NA	MEK1/2 (allosteric)
Danusertib	NA	AUR
LY2835219	NA	CDK4/6
LDK378	NA	ALK
AZD8330	ARRY-424704	MEK
INK128	NA	mTORC1/2
ABT-263	Navitoclax	Bcl-2 inhibitor
DAPT (GSI-IX)	NA	g-Secretase
AZD6244	ARRY-142886, Selumetinib	MEK1/2, BRAF
MK-1775	AZD-1775	Wee1
Remodelin		HAT (NAT10)
OSI-906	NA	IGF1R
AZD8055	NA	mTORC1/2
UNC669		MBT domain
ACY-241	CP-0009208-044
GSK343		HMT
Belinostat	PDX101	HDAC inhibitor
ACY-957	CP-0006946-157	429.5
GSK1838705A	NA	ALK,IR,IGF1R
ABT-199	GDC-0199	BCL2 (not Bcl-xl)
JNJ-26481585	NA	HDAC
MS-275	Entinostat	HDACi
PF-06463922		ALK, ROS1
Lestaurtinib	CEP-701	FLT3
GDC-0973	NA	MEK
EMD 1214063	EMD1214063	MET
LY2090314	NA	GSK3
BIX-01294		HMT
C646		HAT
ZSTK474	NA	PI3K
CC-292	AVL-292	BTK
GDC-0941 (free base)	Pictilisib	PI3K
ACY-1044	SP-0010566-055
BAY-872243	BAY 87-2243	HIF
Selisistat	EX-527	Sirtuin, SIRT1
Eprosartan Mesylate	Teveten	Angiotensin II R
GSK2334470	NA	PDK1
PCI-34051		HDAC
TAME	NA	APC
Pilaralisib	XL147, SAR-245408	PI3Ka/d/g
NVP-LDE225	NA	Hedgehog pathway
Apremilast	CC-10004	PDE4, TNFa
SGC0946		HMT
Rociletinib	CO-1686, AVL-301	EGFR T790M
Encorafenib	LGX818	BRAF
UNC0379		HMT
OSI-027	NA	mTORC1/2
Arry-162	MEK162	MEK
PD-0332991	NA	CDK4/6
IOX1		Histone Demethylase
MK-2206	NA	AKT
Laropiprant	MK-0524	prostaglandin
AP26113	NA	EGFR, ALK, ROS1
BYL719	NA	PI3K
Erismodegib	Sonidegib, LDE225	Smoothend
LY294002		BRDs, PI3K
Ulixertinib	BVD-523, VRT752271	ERK
UNC0642		HMT
Midostaurin	PKC412	FLT3, KIT
CUDC-907		HDAC, PI3K
UNC0638		HMT
Deforolimus	MK-8669	mTOR
AGI-5198	IDH-C35
SB743921	NA	Ksp
RDEA119	BAY 869766	MEK
RVX-208		BRDs
TG101348	NA	JAK2
Tasquinimod
Bexarotene	Targretin	RXR
PFI-2		HMT
DMSO
FTY720	Fingolimod	sphingosine
AT9283	NA	AUR
PF573228	NA	FAK
Rocilinostat	ACY-1215	HDAC6
SNS-314	NA	AUR
AV-951	Tivozanib	VEGFR1,2,3
Gefitinib	Iressa	EGFR
Levamisole	NA	alkaline phosphatase
Acitretin	NA	retinoid receptor
KW-2478	NA	HSP90
R788 (Fostamatinib/R935788)	NA	SYK
GDC-0068	RG7440	AKT
DCC-2036		ABL
MM-102		WD40 domain
DMSO	DMSO
AZD1208		PIM
LCL-161	NA	Smac
OG-L002		Histone Demethylase
GDC-0879	NA	B-Raf (V600E)
TG100-115	NA	PI3K g/d
LY3039478		g-Secretase
Defactinib	VS-6063, PF-04554878	FAK
Cilomilast	Ariflo, SB-207499	phosphodiesterase(pde)
Roscovitine	Seliciclib	CDK
RO4929097	NA	y-Secretase inhibitor
AGI-6780
AC220	Quizartinib, AC010220	FLT3, FMS, cKIT, PDGFR
Bosutinib	SKI-606	ABL, SRC
BIBW-2992	Afatinib	EGFR/HER2
DMSO	DMSO
LY333531	Ruboxistaurin	PKCb
PD 0325901	NA	MEK1/2
Motesanib	AMG-706	Multi Kinase Inhibitors (c-Kit, PDGFR, RET & VEGFR)
BMS-599626	NA	HER1/2/4
SRT1720	NA	SIRT1
NVP-BEZ 235	NA	PI3K/mTOR inhibitor
GDC-0623	NA	MEK
Birinapant	TL32711	IAP
BKM-120	NA	PI3K
R406	NA	SYK
VX-11e		ERK
BMS-911543	NA	JAK2
Ribociclib	LEE-011	CDK4/6
Perifosine	NA	PLC/PKC/AKT
Imatinib (free base or mesylate)	Gleevec	ABL, Bcr-Abl
Lenvatinib	E7080	VEGFR, FGFR
PF-04217903	NA	MET
PF-02341066	Crizotinib	ALK, MET
Varespladib	NA	PLA2
ML324		Histone Demethylase
Alendronate	NA	CD45; farnesyl diphosphate synthase
Dutasteride	Avodart	5-a reductase
TSU-68	NA	PDGFRβ,FGFR1,Flk-1/KDR
Sorafenib (free base)	Nexavar	BRAF, PDGFR, VEGFR
ARQ 197	Tivantinib	MET
Erlotinib	Tarceva	EGFR
Canertinib	CI-1033, PD183805	HER
Celastrol	NA
AN2728	NA	PDE4
Ana-12	NA	TRKB
GSK-LSD1		Histone Demethylase
PF-01367338	AG-014699, Rucaparib	PARP-1
Ispinesib	SB-715992	kinesin KSP
Cyclopamine	NA	Smoothend
Adapalene	NA	retinoid receptor
UNC1215		MBT domain
Tubacin	NA	HDAC6
CH5424802	NA	ALK
SB590885	NA	BRAF
Carfilzomib	PX-171	proteasome (20S) inhibitor
INCB28060	INC280	MET
GSK-J4		Histone Demethylase
Y-27632	NA	Rho kinase inhibitor
RG108		DNMT
I-BET151	GSK1210151A
NVP-BSK805		JAK2 (JAK3,1)
Odanacatib	MK-0822	cathepsin K
Bafetinib	NA	ABL, LYN
A-966492	NA	PARP inhibitor
Vandetanib	Zactima	EGFR, VEGFR, RET
Pazopanib	GW-786034	VEGFR, PDGFR, KIT
GSK2118436A	Dabrafenib	BRAF
CP-690550	Tasocitinib, Tofacitinib	JAK3
A-366		HMT
JNJ-7706621	NA	AUR (CDK)
XL184	Cabozantinib	MET, VEGFR2, FLT3, KIT, TIE2, RET
Sunitinib (free base)	Sutent	Multi Kinase Inhibitors (CSF-1R, Flt3, c-Kit, PDGFR, RET & VEGFR)
AZD5363	NA	AKT
Ritodrine hydrochloride	Yutopar	β-2 adrenergic receptor agonist
I-BET762	GSK525762	BRDs
ENMD-2076		AURKA, SRC, FLT, VEGFR
PFI-1	PF-6405761	BRDs
Telatinib (BAY 57-9352)	NA	Multi Kinase Inhibitors (c-Kit, VEGFR & PDGFR)
VX-765	NA	caspase-1
CYT-387 (CYT11387)	CYT387, CYT11387	Jak 1,2
VX-702	NA	p38
Olaparib	AZD2281	PARP-1
Temsirolimus	Torisel	mTOR/FKBP
Rapamycin	Sirolimus	FKBP/mTOR
AEB071	Sotrastaurin	PKC
Entospletinib	GS-9973	SYK
AEE-788	NA	multiple RTK
PLX4032	RG7204, Vemurafenib	BRAF
Regorafenib	NA	VEGFR/RAF
ASP3026	ASP-3026, ASP 3026	ALK
AZD6482	NA	PI3K
GSK690693	NA	AKT
Vatalanib	PTK-787	VEGFR, PDGFR, KIT
MLN-518	Tandutinib	FLT3, KIT, PDGFR, multikinase
VX-680	Tozasertib	Aurora kinase inhibitor
KW 2449	NA	AURK, FLT3
Glasdegib	PF-04449913	Smoothend
Tipifarnib	Zarnestra	farnesyltransferase inhibitor
LY2940680	NA	Smoothend
XL147	SAR245408	PI3K/mTOR
Revolade	Eltrombopag (SB-497115-GR)	TpoR
EPZ-5676	NA	DOT1L
LY2157299	NA	TGFBR
Ibrutinib	SR-11-183P2, PCI-32765	BTK
Everolimus	Zortress, Afinitor, Certican	mTOR/FKBP
AZD-5363		Akt
Masitinib	AB1010	c-Kit
Ezetimibe	Zetia
INCB018424	Ruxolitinib, INC424	JAK1,2
Gossypol	NA	Calcineurin; PKD
MP-470	Amuvatinib	Multi Kinase Inhibitors (Flt3, Met, c-Kit, c-Ret & PDGFR)
Vorinostat	SAHA	HDAC inhibitor
Obatoclax	GX15-070MS	BCL2 BH3
Vidaza	5-Azacitidine	DNMT
Dasatinib	Sprycel	Multi Kinase Inhibitors (Bcr-Abl, SRC, c-Kit & PDGFR)
FK-228	Romidepsin	HDACi
LY-2940680		Hedgehog, Smoothend
Ramatroban	Bay u3405	thromboxane receptor
Vargatef	BIBF 1120	Multi Kinase Inhibitors (VEGF, PDGFR & FGFR)
Axitinib	AG-013736	Multi Kinase Inhibitors (cKIT, PDGFR & VEGFR)
GSK126	NA	EZH2
Cediranib	AZD2171	VEGFRs, PDGFRs, FGFR1
Pimecrolimus	Elidel	FKBP/Calcineurin
Fasudil	NA	PKA?, Rho kinase
Nintedanib	BIBF1120	VEGFR, FGFR, PDGFR
LY335979	NA	PGP
AG-490	NA	JAK, EGFR
Niraparib	MK-4827	PARP-1,2
Baricitinib	LY3009104, INCB028050	JAK1/2
FK-506	Tacrolimus	FKBP/Calcineurin
TW-37	NA	Bcl2
CAL-101	GS-1101	PI3K-p110delta or gamma?
GDC-0449	Vismodegib	Smoothend
LY2603618	IC-83	CHK1
Alisertib	MLN-8237	AURKA
BMS 794833	NA	c-Met, VEGFR2
Apatinib	YN968D1	VEGFR2
BMN673	NA	PARP1
Avagacestat	BMS-708163	g-Secretase
ABT-888	Veliparib	PARP-inhibitor
ABT-751	NA	Tubulin
CYC-116	NA	AURKA/B, VEGFR2
Lapatinib (free base)	Tykerb	HER2, EGFR
IPI-145	INK1197	PI3K
BMS-777607	BMS777607	MET
JIB-04		Histone Demethylase
SCH900776		CHK1
AZD4547	NA	FGFR
NVP-BGJ398	BGJ398	FGFR
Nilotinib	Tasigna	Bcr-Abl, c-Kit & PDGFR
Bicalutamide	Casodex, Cosudex	AR
Dovitinib	TKI-258, CHIR-258	Multi Kinase Inhibitors (c-Kit, FGFR, FLT3,FMS, PDGFR, VEGFR)
Brivanib (alaninate)	BMS-582664 (prodrug of BMS-540215)	VEGFR
EPZ6438 (E7438)	E7438	EZH2
Bioymifi	NA	DR5
Sapitinib	AZD8931	EGFR, HER2, ERBB3
Linifanib	ABT-869	FLT-3, VEGFR-PDGFR
Saracatinib	AZD0530	SFK, ABL
Foretinib	Exel2880, GSK1363089G, XL880	MET, VEGFR2
MLN9708	NA	proteasome
MK-3697	NA	orexin receptor
LBH-589	Panobinostat	HDAC
CPI-203		BRDs
OTX015	Y-803	BRDs
SNS-032 (BMS387032)	NA	CDK
INCB054329	INCB054329	PIM
MLN-4924		NAE
BI 2536	BI2536	PLK1
SCH727965	Dinaciclib	CDK1,2,9
FRAX486	NA	PAK
DZNep	3-deazaneplanocin A	HMT
BI6727 (Volasertib)	NA	PLK
ON-01910	NA	PLK1
AZD7762	NA	CHK1
