## Supplemental Table 2 for "Targeting BET Proteins downregulates miR-33a to promote synergy with PIM inhibitors in CMML"

### Sheet: Sheet1
Supplemental Table 2. References used in filtering screening hits.
Aurora Kinase	1. Čančer M, Drews LF, Bengtsson J, Bolin S, Rosén G, Westermark B, Nelander S, Forsberg-Nilsson K, Uhrbom L, Weishaupt H, Swartling FJ. BET and Aurora Kinase A inhibitors synergize against MYCN-positive human glioblastoma cells. Cell death & disease. 2019;10(12):881-881.
CDK	1. Baker EK, Taylor S, Gupte A, Sharp PP, Walia M, Walsh NC, Zannettino AC, Chalk AM, Burns CJ, Walkley CR. BET inhibitors induce apoptosis through a MYC independent mechanism and synergise with CDK inhibitors to kill osteosarcoma cells. Sci Rep. 2015;5:10120.
	2. Sun B, Shah B, Fiskus W, Qi J, Rajapakshe K, Coarfa C, Li L, Devaraj SG, Sharma S, Zhang L, Wang ML, Saenz DT, Krieger S, Bradner JE, Bhalla KN. Synergistic activity of BET protein antagonist-based combinations in mantle cell lymphoma cells sensitive or resistant to ibrutinib. Blood. 2015;126(13):1565-1574.
	3. Tomska K, Kurilov R, Lee KS, Hullein J, Lukas M, Sellner L, Walther T, Wagner L, Oles M, Brors B, Huber W, Zenz T. Drug-based perturbation screen uncovers synergistic drug combinations in Burkitt lymphoma. Sci Rep. 2018;8(1):12046.
HDAC	1. Cortiguera MG, Garcia-Gaipo L, Wagner SD, Leon J, Batlle-Lopez A, Delgado MD. Suppression of BCL6 function by HDAC inhibitor mediated acetylation and chromatin modification enhances BET inhibitor effects in B-cell lymphoma cells. Sci Rep. 2019;9(1):16495.
	2. Badamchi-Zadeh A, Moynihan KD, Larocca RA, Aid M, Provine NM, Iampietro MJ, Kinnear E, Penaloza-MacMaster P, Abbink P, Blass E, Tregoning JS, Irvine DJ, Barouch DH. Combined HDAC and BET Inhibition Enhances Melanoma Vaccine Immunogenicity and Efficacy. J Immunol. 2018;201(9):2744-2752.
	3. Kim SR, Lewis JM, Cyrenne BM, Monico PF, Mirza FN, Carlson KR, Foss FM, Girardi M. BET inhibition in advanced cutaneous T cell lymphoma is synergistically potentiated by BCL2 inhibition or HDAC inhibition. Oncotarget. 2018;9(49):29193-29207.
	4. Enssle JC, Boedicker C, Wanior M, Vogler M, Knapp S, Fulda S. Co-targeting of BET proteins and HDACs as a novel approach to trigger apoptosis in rhabdomyosarcoma cells. Cancer Lett. 2018;428:160-172.
	5. Holscher AS, Schulz WA, Pinkerneil M, Niegisch G, Hoffmann MJ. Combined inhibition of BET proteins and class I HDACs synergistically induces apoptosis in urothelial carcinoma cell lines. Clin Epigenetics. 2018;10:1.
	6. Mazur PK, Herner A, Mello SS, Wirth M, Hausmann S, Sanchez-Rivera FJ, Lofgren SM, Kuschma T, Hahn SA, Vangala D, Trajkovic-Arsic M, Gupta A, Heid I, Noel PB, Braren R, Erkan M, Kleeff J, Sipos B, Sayles LC, Heikenwalder M, Hessmann E, Ellenrieder V, Esposito I, Jacks T, Bradner JE, Khatri P, Sweet-Cordero EA, Attardi LD, Schmid RM, Schneider G, Sage J, Siveke JT. Combined inhibition of BET fam…
	7. Heinemann A, Cullinane C, De Paoli-Iseppi R, Wilmott JS, Gunatilake D, Madore J, Strbenac D, Yang JY, Gowrishankar K, Tiffen JC, Prinjha RK, Smithers N, McArthur GA, Hersey P, Gallagher SJ. Combining BET and HDAC inhibitors synergistically induces apoptosis of melanoma and suppresses AKT and YAP signaling. Oncotarget. 2015;6(25):21507-21521.
	8. Bhadury J, Nilsson LM, Muralidharan SV, Green LC, Li Z, Gesner EM, Hansen HC, Keller UB, McLure KG, Nilsson JA. BET and HDAC inhibitors induce similar genes and biological effects and synergize to kill in Myc-induced murine lymphoma. Proc Natl Acad Sci U S A. 2014;111(26):E2721-2730.
HSP90	1. Saenz DT, Fiskus W, Manshouri T, Rajapakshe K, Krieger S, Sun B, Mill CP, DiNardo C, Pemmaraju N, Kadia T, Parmar S, Sharma S, Coarfa C, Qiu P, Verstovsek S, Bhalla KN. BET protein bromodomain inhibitor-based combinations are highly active against post-myeloproliferative neoplasm secondary AML cells. Leukemia. 2017;31(3):678-687.
JAK	1. Stubbs MC, Burn TC, Sparks R, Maduskuie T, Diamond S, Rupar M, Wen X, Volgina A, Zolotarjova N, Waeltz P, Favata M, Jalluri R, Liu H, Liu XM, Li J, Collins R, Falahatpisheh N, Polam P, DiMatteo D, Feldman P, Dostalik V, Thekkat P, Gardiner C, He X, Li Y, Covington M, Wynn R, Ruggeri B, Yeleswaram S, Xue CB, Yao W, Combs AP, Huber R, Hollis G, Scherle P, Liu PCC. The Novel Bromodomain and Extra…
	2. Saenz DT, Fiskus W, Manshouri T, Rajapakshe K, Krieger S, Sun B, Mill CP, DiNardo C, Pemmaraju N, Kadia T, Parmar S, Sharma S, Coarfa C, Qiu P, Verstovsek S, Bhalla KN. BET protein bromodomain inhibitor-based combinations are highly active against post-myeloproliferative neoplasm secondary AML cells. Leukemia. 2017;31(3):678-687.
	3. Kleppe M, Koche R, Zou L, van Galen P, Hill CE, Dong L, De Groote S, Papalexi E, Hanasoge Somasundara AV, Cordner K, Keller M, Farnoud N, Medina J, McGovern E, Reyes J, Roberts J, Witkin M, Rapaport F, Teruya-Feldstein J, Qi J, Rampal R, Bernstein BE, Bradner JE, Levine RL. Dual Targeting of Oncogenic Activation and Inflammatory Signaling Increases Therapeutic Efficacy in Myeloproliferative Ne…
MEK	1. Schafer JM, Lehmann BD, Gonzalez-Ericsson PI, Marshall CB, Beeler JS, Redman LN, Jin H, Sanchez V, Stubbs MC, Scherle P, Johnson KN, Sheng Q, Roland JT, Bauer JA, Shyr Y, Chakravarthy B, Mobley BC, Hiebert SW, Balko JM, Sanders ME, Liu PCC, Pietenpol JA. Targeting MYCN-expressing triple-negative breast cancer with BET and MEK inhibitors. Sci Transl Med. 2020;12(534).
	2. Tiago M, Capparelli C, Erkes DA, Purwin TJ, Heilman SA, Berger AC, Davies MA, Aplin AE. Targeting BRD/BET proteins inhibits adaptive kinome upregulation and enhances the effects of BRAF/MEK inhibitors in melanoma. Br J Cancer. 2020;122(6):789-800.
	3. Zhu X, Park S, Lee WK, Cheng SY. Potentiated anti-tumor effects of BETi by MEKi in anaplastic thyroid cancer. Endocr Relat Cancer. 2019;26(9):739-750.
	4. Wyce A, Matteo JJ, Foley SW, Felitsky DJ, Rajapurkar SR, Zhang XP, Musso MC, Korenchuk S, Karpinich NO, Keenan KM, Stern M, Mathew LK, McHugh CF, McCabe MT, Tummino PJ, Kruger RG, Carpenter C, Barbash O. MEK inhibitors overcome resistance to BET inhibition across a number of solid and hematologic cancers. Oncogenesis. 2018;7(4):35.
	5. Jing Y, Zhang Z, Ma P, An S, Shen Y, Zhu L, Zhuang G. Concomitant BET and MAPK blockade for effective treatment of ovarian cancer. Oncotarget. 2016;7(3):2545-2554.
PARP	1. Pawar A, Gollavilli PN, Wang S, Asangani IA. Resistance to BET Inhibitor Leads to Alternative Therapeutic Vulnerabilities in Castration-Resistant Prostate Cancer. Cell Rep. 2018;22(9):2236-2245.
	2. Mio C, Gerratana L, Bolis M, Caponnetto F, Zanello A, Barbina M, Di Loreto C, Garattini E, Damante G, Puglisi F. BET proteins regulate homologous recombination-mediated DNA repair: BRCAness and implications for cancer therapy. Int J Cancer. 2019;144(4):755-766.
	3. Miller AL, Fehling SC, Garcia PL, Gamblin TL, Council LN, van Waardenburg R, Yang ES, Bradner JE, Yoon KJ. The BET inhibitor JQ1 attenuates double-strand break repair and sensitizes models of pancreatic ductal adenocarcinoma to PARP inhibitors. EBioMedicine. 2019;44:419-430.
	4. Wilson AJ, Stubbs M, Liu P, Ruggeri B, Khabele D. The BET inhibitor INCB054329 reduces homologous recombination efficiency and augments PARP inhibitor activity in ovarian cancer. Gynecol Oncol. 2018;149(3):575-584.
	5. Yang L, Zhang Y, Shan W, Hu Z, Yuan J, Pi J, Wang Y, Fan L, Tang Z, Li C, Hu X, Tanyi JL, Fan Y, Huang Q, Montone K, Dang CV, Zhang L. Repression of BET activity sensitizes homologous recombination-proficient cancers to PARP inhibition. Sci Transl Med. 2017;9(400).
	6. Karakashev S, Zhu H, Yokoyama Y, Zhao B, Fatkhutdinov N, Kossenkov AV, Wilson AJ, Simpkins F, Speicher D, Khabele D, Bitler BG, Zhang R. BET Bromodomain Inhibition Synergizes with PARP Inhibitor in Epithelial Ovarian Cancer. Cell Rep. 2017;21(12):3398-3405.
PI3K	1. Tinsley S, Meja K, Shepherd C, Khwaja A. Synergistic induction of cell death in haematological malignancies by combined phosphoinositide-3-kinase and BET bromodomain inhibition. Br J Haematol. 2015;170(2):275-278.
	2. Derenzini E, Mondello P, Erazo T, Portelinha A, Liu Y, Scallion M, Asgari Z, Philip J, Hilden P, Valli D, Rossi A, Djaballah H, Ouerfelli O, de Stanchina E, Seshan VE, Hendrickson RC, Younes A. BET Inhibition-Induced GSK3beta Feedback Enhances Lymphoma Vulnerability to PI3K Inhibitors. Cell Rep. 2018;24(8):2155-2166.
	3. Loganathan SN, Tang N, Holler AE, Wang N, Wang J. Targeting the IGF1R/PI3K/AKT Pathway Sensitizes Ewing Sarcoma to BET Bromodomain Inhibitors. Mol Cancer Ther. 2019;18(5):929-936.
	4. Stratikopoulos EE, Dendy M, Szabolcs M, Khaykin AJ, Lefebvre C, Zhou MM, Parsons R. Kinase and BET Inhibitors Together Clamp Inhibition of PI3K Signaling and Overcome Resistance to Therapy. Cancer Cell. 2015;27(6):837-851.
	5. Tomska K, Kurilov R, Lee KS, Hullein J, Lukas M, Sellner L, Walther T, Wagner L, Oles M, Brors B, Huber W, Zenz T. Drug-based perturbation screen uncovers synergistic drug combinations in Burkitt lymphoma. Sci Rep. 2018;8(1):12046.
